# The heme precursor 5-aminolevulinic acid triggers the shutdown of the HemKR signalling system in *Leptospira*

**DOI:** 10.1101/2023.10.19.563136

**Authors:** Juan Andrés Imelio, Felipe Trajtenberg, Sonia Mondino, Leticia Zarantonelli, Iakov Vitrenko, Laure Lemée, Thomas Cokelaer, Mathieu Picardeau, Alejandro Buschiazzo

## Abstract

Heme and iron metabolic pathways are highly intertwined, both compounds being essential for key biological processes, yet becoming toxic if overabundant. Their concentrations are exquisitely regulated, including via dedicated two-component systems (TCSs) that sense signals and regulate adaptive responses. HemKR is a TCS involved in the control of heme metabolism in *Leptospira* spirochetes. However, the signals and molecular means by which HemKR is switched on/off, are still unknown. Moreover, a comprehensive list of HemKR-regulated genes, potentially overlapped with iron-responsive targets, is also missing. Here we show that 5-aminolevulinic acid (ALA), a committed porphyrin biosynthesis precursor, triggers the shutdown of the HemKR pathway by stimulating the phosphatase activity of HemK towards phosphorylated HemR. HemR dephosphorylation leads to differential expression of multiple genes, including of heme metabolism and transport systems. Furthermore, HemR inactivation brings about an iron-deficit tolerant phenotype, synergistically with iron-responsive signalling systems. Such tolerance could be vital during infection in pathogenic *Leptospira* species, which comprise a conserved HemKR TCS. In sum, HemKR responds to abundance of porphyrin metabolites by shutting down and controlling heme homeostasis, while also contributing to integrate the regulation of heme and iron metabolism in the *L. biflexa* spirochete model.
