## Supplemental Table S2 for "The heme precursor 5-aminolevulinic acid triggers the shutdown of the HemKR signalling system in *Leptospira*"

### Sheet: Hoja1
Supporting Table S2. Quantitative Reverse Transcriptase-PCR of selected genes. Relative amounts of mRNA of each gene are expressed with respect to untreated wt cells.
Total mRNA extracted from L. biflexa cells (wt or ΔhemKR KO mutant strains as labelled), under identical treatments as the ones followed for the RNASeq experiments.
Figures are averages from n=3 replicas, standard deviations (SD) are depicted.
		hemA				hmuO
		Average	SD	n		Average	SD	n
wt		1.00589	0.133589	3		1.00028	0.0287859	3
wt + 300M ALA		0.413742	0.0627056	3		3.00978	0.430891	3
wt + 35M DIP		0.388223	0.0432949	3		66.4972	6.05543	3
hemKR		1.20544	0.525395	3		12.8369	2.00088	3
hemKR + 300M ALA		1.06514	0.207335	3		16.6309	2.57711	3
hemKR + 35M DIP		3.98792	0.586151	3		249.726	7.96633	3
