## Supplemental Table S3 for "The heme precursor 5-aminolevulinic acid triggers the shutdown of the HemKR signalling system in *Leptospira*"

### Sheet: Hoja1
List of Oligonucleotides
Genotyping
HemK_Fw	GAGATTTCGTCGAAGTTCAAAGTTG
HemR_Rev	CAAGCACCGAGAGAAACCGAAAAC
HemK2_Rev	CTGAAATGGTTTTGGCTTGGCG
Mutagenesis
HemR_pMaORI_Fw	CCTCACTAAAGGGAACAAAAGCTGATGAAACCAAGAATTTTACTCGTAGAAG
HemR_pMaORI_Rev	GTGGGAATATGCTATACGGATTTGCCTCATACCAAGGGTTGAAGAGG
phemKR_pMaORI_Fw	CCTCACTAAAGGGAACAAAAGCTGGAGTGTTCGATTCCTTGGTCTACTG
phemKR_pMaORI_Rev	CTTCTACGAGTAAAATTCTTGGTTTCATTTTTGCCTCTCAAAACAAGATCAGG
HemK_pMaORI_Fw	CCTGATCTTGTTTTGAGAGGCAAAATTGAGAGGATCTGCACAATTTC
HemK_pMaORI_Rev	CTTCTACGAGTAAAATTCTTGGTTTCATGTGACCTCGTTCAAACTCAGTTTGAC
HemKT102A_Fw	CTCACGAGATGAAAGCGCCTATCGCCAGCTTAC
HemK1_Rev	CATGTGACCTCGTTCAAACTCAG
qRT-PCR
hemA_Fw	CCTTGATACAGCTCCCATC
hemA_Rev	GCAAACTTGTCAAAGGAC
hmuO_Fw	CTTGCGGTCTACCGAGTGATG
hmuO_Rev	CTCGAAATAAACTGGGGAAG
rpoB_Fw	GAACTGGTATGGAAGCTC
rpoB_Rev	CAAACACCTGTTGCATCCAC
